# Metabolically-versatile *Ca.* Thiodiazotropha symbionts of the deep-sea lucinid clam *Lucinoma kazani* have the genetic potential to fix nitrogen

**DOI:** 10.1101/2024.04.05.588213

**Authors:** Lina Ratinskaia, Stas Malavin, Tal Zvi-Kedem, Simina Vintila, Manuel Kleiner, Maxim Rubin-Blum

**Affiliations:** Biology Department, National Institute of Oceanography, Israel Oceanographic and Limnological Research (IOLR), Haifa, 3108000 Israel; Department of Marine Biology, Leon H. Charney School of Marine Sciences, University of Haifa, Haifa, 3498838 Israel; Zuckerberg Institute for Water Research, The Jacob Blaustein Institutes for Desert Research, Ben-Gurion University of the Negev, Sde Boker Campus 8499000, Israel; Department of Plant and Microbial Biology, North Carolina State University, Raleigh, NC, 27695, USA

## Abstract

Lucinid clams are one of the most diverse and widespread symbiont-bearing animal groups in both shallow and deep-sea chemosynthetic habitats. Lucicnids harbor *Ca*. Thiodiazotropha symbionts that can oxidize inorganic and organic substrates such as hydrogen sulfide and formate to gain energy. The interplay between these key metabolic functions, nutrient uptake and biotic interactions in *Ca*. Thiodiazotropha is not fully understood. We collected *Lucinoma kazani* individuals from next to a deep-sea brine pool in the eastern Mediterranean Sea, at a depth of 1150 m and used Oxford Nanopore and Illumina sequencing to obtain high-quality genomes of their *Ca.* Thiodiazotropha gloverae symbiont. The genomes served as the basis for transcriptomic and proteomic analyses to characterize the *in situ* gene expression, metabolism and physiology of the symbionts. We found genes needed for N_2_ fixation in the deep-sea symbiont’s genome, which, to date, were only found in shallow-water *Ca*. Thiodiazotropha. However, we did not detect the expression of these genes and thus the potential role of nitrogen fixation in this symbiosis remains to be determined. We also found the high expression of carbon fixation and sulfur oxidation genes, which indicates chemolithoautotrophy as the key physiology of *Ca*. Thiodiazotropha. However, we also detected the expression of pathways for using methanol and formate as energy sources. Our findings highlight the key traits these microbes maintain to support the nutrition of their hosts and interact with them.
