## Supplementary Table ST1 for "Metabolically-versatile *Ca.* Thiodiazotropha symbionts of the deep-sea lucinid clam *Lucinoma kazani* have the genetic potential to fix nitrogen"

### Sheet: Sheet1
Taxa	Weight (mg)	N2 Amp	%N	δ15N vs. At. Air	CO2 Amp	%C	δ13C vs. VPDB		Taxa	Weight (mg)	SO2 Amp	%S	δ34S vs. VCDT
Clam1	0.516	1558	6.87498	0.225399	1285	40.3146	-30.7772		Clam3	0.966	1132	9.90746	-3.5238
Clam3	0.521	1061	4.81041	-0.333931	799	24.6846	-30.6677		Clam4	2.12	168	0.628645	-1.58862
Clam4	0.535	770	3.4356	2.94883	1049	31.6492	-29.6918		Clam5	2.163	353	1.44466	-8.67793
Clam5	0.52	1731	7.66142	2.89696	961	29.6742	-30.806		Clam6	2.58	477	1.68653	-18.8453
Clam6	0.638	1797	6.45589	-1.04174	1397	35.5094	-32.0774
