## Supplementary Table ST3 for "Metabolically-versatile *Ca.* Thiodiazotropha symbionts of the deep-sea lucinid clam *Lucinoma kazani* have the genetic potential to fix nitrogen"

### Sheet: Sheet1
#	function	ATPase
2111	ATP synthase F0 sector subunit a (EC 3.6.3.14) AtpB
2112	ATP synthase F0 sector subunit c (EC 3.6.3.14) AtpE
2113	ATP synthase F0 sector subunit b (EC 3.6.3.14) AtpF
2114	ATP synthase delta chain (EC 3.6.3.14) AtpH
2115	ATP synthase alpha chain (EC 3.6.3.14) AtpA
2116	ATP synthase gamma chain (EC 3.6.3.14) AtpG
2117	ATP synthase beta chain (EC 3.6.3.14) AtpD
2118	ATP synthase epsilon chain (EC 3.6.3.14) AtpC
3612	Cytochrome c oxidase polypeptide III (EC 1.9.3.1) CtaE	terminal oxidase
3615	Cytochrome c oxidase polypeptide I (EC 1.9.3.1) CtaC
3616	Cytochrome c oxidase polypeptide II (EC 1.9.3.1) CtaD
2976	SgpA	dissimilatory sulfur metabolism
3960	SgpC
3102	SgpA1
3103	SgpB
4356	FccA
4357	Flavocytochrome c:sulfide dehydrogenase FccB
441	Anaerobic respiratory complex protein QmoA
442	Anaerobic respiratory complex protein QmoB
443	Heterodisulfide reductase subunit C-like protein HdrC
444	Heterodisulfide reductase subunit B-like protein HdrB
449	Adenylylsulfate reductase alpha-subunit (EC 1.8.99.2) AprA
450	Adenylylsulfate reductase beta-subunit (EC 1.8.99.2) AprB
1778	Sulfur oxidation cycle carrier protein, SoxZ subunit
1779	Sulfur oxidation cycle carrier protein, SoxY subunit
3663	Sulfur oxidation cycle carrier protein SoxY-Cys110-persulfide--sulfur compound transferase, SoxA subunit
3664	Sulfur oxidation cycle carrier protein SoxY-Cys110-persulfide--sulfur compound transferase, SoxX subunit
2442	Dissimilatory sulfite reductase, beta subunit (EC 1.8.99.5) DsrB2
2443	Dissimilatory sulfite reductase, alpha subunit (EC 1.8.99.5) DsrA2
2995	Dissimilatory sulfite reductase, alpha subunit (EC 1.8.99.5) DsrA
2996	Dissimilatory sulfite reductase, beta subunit (EC 1.8.99.5) DsrB
2997	tRNA 5-methylaminomethyl-2-thiouridine synthase subunit TusD DsrE
2998	tRNA 5-methylaminomethyl-2-thiouridine synthase subunit TusC DsrF
2999	tRNA 5-methylaminomethyl-2-thiouridine synthase subunit TusB DsrH
3000	tRNA 2-thiouridine synthesis protein TusE @ Sulfur redox associated protein DsrC
3001	Sulfite reduction-associated complex DsrMKJOP protein DsrM (= HmeC)
3002	Sulfite reduction-associated complex DsrMKJOP protein DsrK (=HmeD)
3004	DsrJ
3005	Sulfite reduction-associated complex DsrMKJOP iron-sulfur protein DsrO (=HmeA)
3006	Sulfite reduction-associated complex DsrMKJOP protein DsrP (= HmeB)
6	Sulfite dehydrogenase (quinone), membrane-anchor subunit SoeC (EC 1.8.5.6)
8	Sulfite dehydrogenase (quinone), iron-sulfur subunit SoeB (EC 1.8.5.6)
9	Sulfite dehydrogenase (quinone), molybdopterin-containing subunit SoeA (EC 1.8.5.6)
237	Sulfide:quinone oxidoreductase, Type III Sqr3
1585	Sulfide:quinone oxidoreductase, Type I Sqr1
2823	Sulfide:quinone oxidoreductase, Type VI Sqr6
1678	Nitrate/nitrite transporter NarK/U	nitrogen metabolsim
1679	Nitrate/nitrite transporter NarK/U 1
4288	Periplasmic nitrate reductase (EC 1.7.99.4) NapA
4289	Ferredoxin-type protein NapG (periplasmic nitrate reductase)
4290	Polyferredoxin NapH (periplasmic nitrate reductase)
4291	Nitrate reductase cytochrome c550-type subunit NapB
4292	Cytochrome c-type protein NapC
204	Respiratory nitrate reductase gamma chain (EC 1.7.99.4) NarI
205	Respiratory nitrate reductase delta chain (EC 1.7.99.4) NarJ
206	Respiratory nitrate reductase beta chain (EC 1.7.99.4) NarH
207	Respiratory nitrate reductase alpha chain (EC 1.7.99.4) NarG
1677	Respiratory nitrate reductase alpha chain (EC 1.7.99.4) NarG1
591	Nitrite reductase (EC 1.7.2.1) NirS
585	Nitric-oxide reductase subunit B (EC 1.7.99.7) NorB
586	Nitric-oxide reductase subunit C (EC 1.7.99.7) NorC
2611	Nitrous-oxide reductase (EC 1.7.99.6) NosZ
4759	Nitrogenase (molybdenum-iron) reductase and maturation protein NifH
4760	Nitrogenase (molybdenum-iron) alpha chain (EC 1.18.6.1) NifD
4761	Nitrogenase (molybdenum-iron) beta chain (EC 1.18.6.1) NifK
4803	Nitrate ABC transporter, substrate-binding protein NtrA
4804	Nitrate ABC transporter, permease protein NtrB
4805	Nitrate ABC transporter, ATP-binding protein NtrC
4806	Nitrite reductase [NAD(P)H] large subunit (EC 1.7.1.4) NirB
4807	Nitrite reductase [NAD(P)H] small subunit (EC 1.7.1.4) NirD
4808	Assimilatory nitrate reductase large subunit (EC 1.7.99.4) Nas
2005	Ammonium transporter AmtB
2078	Glutamine synthetase type I (EC 6.3.1.2) GlnA
2178	Glutamate synthase [NADPH] large chain (EC 1.4.1.13) GltB
2179	Glutamate synthase [NADPH] small chain (EC 1.4.1.13) GltD
247	Thiocyanate hydrolase subunit gamma (EC 3.5.5.8) ScnC
248	Thiocyanate hydrolase subunit beta (EC 3.5.5.8) ScnB
249	Thiocyanate hydrolase subunit alpha (EC 3.5.5.8) ScnA
253	Cyanate hydratase (EC 4.2.1.104) CynS
3220	Ribulose bisphosphate carboxylase (EC 4.1.1.39) CbbM	carbon assimilation
3225	Ribulose bisphosphate carboxylase small chain (EC 4.1.1.39) RbcS
3226	Ribulose bisphosphate carboxylase large chain (EC 4.1.1.39) RbcL
3055	Transketolase (EC 2.2.1.1) Tkt
3056	NAD-dependent glyceraldehyde-3-phosphate dehydrogenase (EC 1.2.1.12) GapA
3057	Phosphoglycerate kinase (EC 2.7.2.3) Pgk
3058	Pyruvate kinase (EC 2.7.1.40) Pyk
3059	Fructose-bisphosphate aldolase class II (EC 4.1.2.13) FbaB
112	Fructose-bisphosphate aldolase class I (EC 4.1.2.13) FbaA
1992	Pyrophosphate-dependent fructose 6-phosphate-1-kinase (EC 2.7.1.90) Pfp
1993	Pyrophosphate-energized proton pump (EC 3.6.1.1) HppA
3231	Phosphoribulokinase (EC 2.7.1.19) Prk
335	Ribose-5-phosphate isomerase A (EC 5.3.1.6) Rpi
421	Ribulose-phosphate 3-epimerase (EC 5.1.3.1) Rpe
4710	Triosephosphate isomerase (EC 5.3.1.1) TpiA
879	Phosphoglucomutase (EC 5.4.2.2) Pgm
2979	Enolase (EC 4.2.1.11) Eno
3264	Glycogen synthase, ADP-glucose transglucosylase (EC 2.4.1.21) GlgA
3265	Glucose-6-phosphate isomerase (EC 5.3.1.9) Gpi
3266	1,4-alpha-glucan (glycogen) branching enzyme, GH-13-type (EC 2.4.1.18) GlgB
3267	Glucose-1-phosphate adenylyltransferase (EC 2.7.7.27) GlgC
3268	Amylopullulanase GH57
2167	Citrate synthase (si) (EC 2.3.3.1) GltA	Krebs cycle
2164	Succinyl-CoA ligase [ADP-forming] alpha chain (EC 6.2.1.5) SucC
2165	Succinyl-CoA ligase [ADP-forming] beta chain (EC 6.2.1.5) SucD
3593	Aconitate hydratase (EC 4.2.1.3) 'Acn'
3761	Isocitrate dehydrogenase [NADP] (EC 1.1.1.42) Idh
3136	Fumarate hydratase class I, aerobic (EC 4.2.1.2) FumA
3138	Dihydrolipoamide succinyltransferase component (E2) of 2-oxoglutarate dehydrogenase complex (EC 2.3.1.61) SucA
3139	2-oxoglutarate dehydrogenase E1 component (EC 1.2.4.2) SucB
729	Succinate dehydrogenase iron-sulfur protein (EC 1.3.5.1) SdhB
730	Succinate dehydrogenase flavoprotein subunit (EC 1.3.5.1) SdhA
731	Succinate dehydrogenase hydrophobic membrane anchor protein SdhD
732	Succinate dehydrogenase cytochrome b-556 subunit SdhC
3727	Malate dehydrogenase (EC 1.1.1.37) Mdh
733	NADP-dependent malic enzyme (EC 1.1.1.40) MaeB
3458	Phosphoenolpyruvate carboxykinase [ATP] (EC 4.1.1.49) PEPCK
2061	Phosphoenolpyruvate carboxylase (EC 4.1.1.31) PEPC
3701	Phosphoenolpyruvate synthase (EC 2.7.9.2) PpsA
3104	Pyruvate dehydrogenase E1 component (EC 1.2.4.1) PdhA
3105	Dihydrolipoamide acetyltransferase component of pyruvate dehydrogenase complex (EC 2.3.1.12) PdhB
3108	Dihydrolipoamide dehydrogenase of pyruvate dehydrogenase complex (EC 1.8.1.4) PdhC
1011	TRAP-type C4-dicarboxylate transport system, periplasmic component DctP1	mixotrophy
1012	TRAP-type C4-dicarboxylate transport system, small permease component DctQ1
1013	TRAP-type C4-dicarboxylate transport system, large permease component DctM1
2147	TRAP transporter solute receptor, unknown substrate 6 DctP
4640	TRAP dicarboxylate transporter, DctM subunit, unknown substrate 6
4641	TRAP dicarboxylate transporter, DctQ subunit, unknown substrate 6
4584	Formate dehydrogenase -O, gamma subunit (EC 1.2.1.2) FdoI	methanol and formate respiration
4585	Formate dehydrogenase-O, iron-sulfur subunit (EC 1.2.1.2) FdoH
4586	Formate dehydrogenase-O, major subunit (EC 1.2.1.2) FdoG
4916	Tungsten-containing formate dehydrogenase alpha subunit FdhA
4917	Tungsten-containing formate dehydrogenase beta subunit FdhB
4935	Methanol dehydrogenase large subunit protein (EC 1.1.2.7) XoxF
4936	Formylmethanofuran dehydrogenase subunit C (EC 1.2.99.5) FhcC
4937	Formylmethanofuran--tetrahydromethanopterin N-formyltransferase (EC 2.3.1.101) FhcD
4938	Formylmethanofuran dehydrogenase subunit A (EC 1.2.99.5) FhcA
4939	Formyltransferase/hydrolase complex Fhc subunit B FhcB
4940	beta-ribofuranosylaminobenzene 5'-phosphate synthase (EC 2.4.2.54)
4941	Methylene tetrahydromethanopterin dehydrogenase (EC 1.5.99.9) Mtd
4943	N(5),N(10)-methenyltetrahydromethanopterin cyclohydrolase (EC 3.5.4.27) Mch
4946	5,6,7,8-tetrahydromethanopterin hydro-lyase (EC 4.2.1.147) @ Formaldehyde activating enzyme Fae
151	Uptake [NiFe] hydrogenase, small subunit HyaA (EC 1.12.99.6)	H2 uptake
154	Uptake [NiFe] hydrogenase, large subunit HyaB (EC 1.12.99.6)
1748	Ni/Fe-hydrogenase 2 large subunit HybC (EC 1.12.99.6)
1749	Ni/Fe-hydrogenase 2 b-type cytochrome subunit HybB
1750	Hydrogenase-2 operon protein HybA
3548	Uptake [NiFe] hydrogenase, small subunit HyaA (EC 1.12.99.6)
3549	Uptake [NiFe] hydrogenase, large subunit HyaB (EC 1.12.99.6)
3336	T6SS PAAR-repeat protein	type VI secretion system
3337	VgrG protein
3338	hypothetical protein
3342	T6SS component TssA (ImpA)
3343	T6SS component TssB (ImpB/VipA)
3344	T6SS component TssC (ImpC/VipB)
3345	T6SS component Hcp
3348	T6SS associated component TagJ (ImpE)
3349	Uncharacterized protein ImpF
3350	T6SS component TssF (ImpG/VasA)
3351	T6SS component TssG (ImpH/VasB)
3352	T6SS AAA+ chaperone ClpV (TssH)
3355	T6SS component TssK (ImpJ/VasE)
3356	T6SS outer membrane component TssL (ImpK/VasF) / OmpA/MotB domain
3357	T6SS component TssM (IcmF/VasK)
3358	T6SS associated component TagF (ImpM)
3359	T6SS protein serine/threonine phosphatase PppA
1049	porin OmpC
